# DirectHRD enables sensitive scar-based classification of homologous recombination deficiency (HRD)

**DOI:** 10.1101/2024.06.21.600073

**Authors:** Ruolin Liu, Eugenia Roberts, Heather A. Parsons, Elizabeth H. Stover, Atish D. Choudhury, Justin Rhoades, Timothy Blewett, David D. Yang, Joyce F. Liu, Erica L. Mayer, Viktor A. Adalsteinsson

## Abstract

Homologous recombination deficiency (HRD) is a predictive biomarker for efficacy of PARP inhibition and platinum chemotherapy but remains challenging to detect from low tumor fraction samples such as liquid biopsies. Here, we describe DirectHRD, a whole-genome sequencing (WGS) scar-based classifier that is 10x more sensitive than state-of-the-art methods. DirectHRD can detect HRD at >=1% tumor fraction using 50x WGS of cell-free DNA.
