## Supplemental Table 1 for "DirectHRD enables sensitive scar-based classification of homologous recombination deficiency (HRD)"

### Sheet: patients
Patient	HRD Report Result Cutoff 33	HRD Report Result Cutoff 42	CHORD_results	Age at Diagnosis	has_tumor_dilution	has_cfDNA	scarHRD score	tumor biopsies sequenced by CODEC
ONC138111	NEGATIVE	NEGATIVE		38	Y	Y	36	Y
ONC143854		NEGATIVE		42	Y	Y	34	Y
ONC147579	POSITIVE	POSITIVE		56	Y	Y	82	N
ONC152713	NEGATIVE	NEGATIVE		48	Y	Y	36	N
ONC33279	NEGATIVE	NEGATIVE		49	Y	Y	29	N
ONC156134	POSITIVE	POSITIVE		30	Y	N	73	N
ONC156389	NEGATIVE	NEGATIVE		38	Y	Y	34	Y
ONC157864	NEGATIVE	NEGATIVE		67	Y	Y	35	Y
ONC159155	POSITIVE	POSITIVE		38	Y	Y	72	N
ONC159391	POSITIVE	POSITIVE		52	Y	Y	36	N
ONC161752	POSITIVE	POSITIVE		33	Y	Y	58	Y
ONC166813	NEGATIVE	NEGATIVE		71	Y	Y	15	Y
ONC167203	POSITIVE	POSITIVE		41	Y	N	85	N
ONC170292		NEGATIVE		55	Y	Y	44	N
ONC170658	POSITIVE	POSITIVE		50	Y	Y	73	N
ONC171635	POSITIVE	POSITIVE		51	Y	N	10	N
ONC172301	POSITIVE	POSITIVE		29	Y	Y	56	Y
ONC173793	POSITIVE	POSITIVE		38	Y	Y	65	Y
ONC174333	NEGATIVE	NEGATIVE		40	Y	Y	36	Y
ONC175142	POSITIVE	POSITIVE		47	Y	Y	83	Y
ONC176222	POSITIVE	POSITIVE		27	Y	Y	71	N
ONC178033	POSITIVE	POSITIVE		49	Y	Y	39	N
ONC179846	NEGATIVE	NEGATIVE		58	Y	Y	19	Y
ONC181838	POSITIVE	POSITIVE		53	Y	Y	65	N
ONC184454	POSITIVE	POSITIVE		56	Y	Y	65	Y
ONC192824	POSITIVE	POSITIVE		54	Y	Y	79	N
ONC195700	POSITIVE	POSITIVE		49	Y	N	89	N
ONC166941	POSITIVE	NEGATIVE		57	N	Y	NA	N
ONC182745	INCONCLUSIVE	INCONCLUSIVE	POSITIVE	44	N	Y	NA	N
ONC193018	Insufficient Tissue	Insufficient Tissue	POSITIVE	50	N	Y	NA	N
ONC195079	POSITIVE	NEGATIVE		50	N	Y	NA	N
ONC195262	Insufficient Tissue	Insufficient Tissue	POSITIVE	54	N	Y	NA	N
ONC194658	Insufficient Tissue	Insufficient Tissue	POSITIVE	35	N	Y	NA	N

### Sheet: samples
sample	library_type	tumor_purity	Mean_coverage	Median_coverage	Duplication_rate
ONC138111	Normal	NA	15.3827	15	0.251142
ONC143854	Normal	NA	14.9214	15	0.111036
ONC147579	Normal	NA	12.5991	12	0.108402
ONC152713	Normal	NA	13.0404	13	0.103968
ONC156134	Normal	NA	19.9279	20	0.132964
ONC156389	Normal	NA	12.4934	12	0.093856
ONC157864	Normal	NA	21.1361	21	0.259315
ONC159155	Normal	NA	19.2279	19	0.238843
ONC159391	Normal	NA	12.6064	13	0.098914
ONC161752	Normal	NA	10.8233	11	0.083604
ONC166813	Normal	NA	18.9925	19	0.253744
ONC167203	Normal	NA	19.0511	19	0.244371
ONC170292	Normal	NA	20.398	20	0.270279
ONC170658	Normal	NA	16.3079	16	0.253071
ONC171635	Normal	NA	18.1133	18	0.258143
ONC172301	Normal	NA	17.949	18	0.229414
ONC173793	Normal	NA	13.6814	14	0.106416
ONC174333	Normal	NA	17.4959	17	0.238795
ONC175142	Normal	NA	17.8194	18	0.229232
ONC176222	Normal	NA	13.2018	13	0.103738
ONC178033	Normal	NA	11.954	12	0.098134
ONC179846	Normal	NA	17.0337	17	0.234657
ONC181838	Normal	NA	11.4904	11	0.1086
ONC184454	Normal	NA	17.368	17	0.242342
ONC192824	Normal	NA	14.0138	14	0.107445
ONC195700	Normal	NA	19.4081	19	0.231529
ONC33279	Normal	NA	16.1856	16	0.231187
ONC156134	Normal	NA	19.9279	20	0.132964
ONC167203	Normal	NA	19.0511	19	0.244371
ONC171635	Normal	NA	18.1133	18	0.258143
ONC195700	Normal	NA	19.4081	19	0.324702
ONC138111	Tumor	0.315789	13.8625	13	0.078524
ONC143854	Tumor	0.190476	14.6702	14	0.025555
ONC147579	Tumor	0.366197	13.7281	13	0.027545
ONC152713	Tumor	0.247191	14.1657	14	0.028691
ONC156134	Tumor	0.309677	14.6576	14	0.024887
ONC156389	Tumor	0.190476	13.4026	13	0.024727
ONC157864	Tumor	0.622222	14.1287	14	0.063912
ONC159155	Tumor	0.352941	13.8613	13	0.079564
ONC159391	Tumor	0.205882	13.5326	13	0.027506
ONC161752	Tumor	0.173913	11.5957	11	0.022513
ONC166813	Tumor	0.238095	13.9506	14	0.075883
ONC166941	Tumor	NA	16.8249	16	0.026077
ONC167203	Tumor	0.512823	14.0181	13	0.068445
ONC170292	Tumor	0.461538	13.9894	14	0.073321
ONC170658	Tumor	0.553191	14.0751	13	0.065358
ONC171635	Tumor	0.222222	13.9473	14	0.075693
ONC172301	Tumor	0.285714	13.9257	14	0.075502
ONC173793	Tumor	0.4	14.5886	14	0.028887
ONC174333	Tumor	0.242424	14.1947	13	0.060821
ONC175142	Tumor	0.64	13.8588	13	0.080389
ONC176222	Tumor	0.23913	14.4064	14	0.021915
ONC178033	Tumor	0.136364	12.9306	13	0.02312
ONC179846	Tumor	0.416667	14.1211	14	0.061983
ONC181838	Tumor	0.295455	12.5576	12	0.021252
ONC182745	Tumor	NA	16.4425	16	0.07143
ONC184454	Tumor	0.742857	13.9959	13	0.07281
ONC192824	Tumor	0.333333	14.7157	14	0.02623
ONC193018	Tumor	NA	16.4351	16	0.023043
ONC194658	Tumor	NA	16.1838	16	0.081899
ONC195079	Tumor	NA	16.4204	16	0.075118
ONC195262	Tumor	NA	16.3684	15	0.030582
ONC195700	Tumor	0.392157	14.001	14	0.070383
ONC33279	Tumor	0.28	14.053	14	0.069739
ONC175142_W00	cfDNA	0.9	24.8089	23	0.210258
ONC159155_W00	cfDNA	0.360833	14.2784	11	0.268794
ONC172301_W00	cfDNA	0.105866	44.2097	45	0.259827
ONC192824_W00	cfDNA	0.0716557	54.4422	53	0.22948
ONC159155_W12	cfDNA	0.0369	35.2098	31	0.182391
ONC161752_W00	cfDNA	0.034298	34.2351	18	0.335872
ONC147579_W00	cfDNA	0.029227	42.0763	43	0.255077
ONC178033_W00	cfDNA	0.0236626	37.2752	37	0.238891
ONC184454_W00	cfDNA	0.018401	62.0308	63	0.255572
ONC170658_W00	cfDNA	0.0130078	56.7141	58	0.284971
ONC173793_W00	cfDNA	0.011627	39.0301	34	0.244116
ONC178033_W12	cfDNA	0.0068	50.8385	50	0.266542
ONC181838_W12	cfDNA	0.0043	40.8199	41	0.3176
ONC176222_W00	cfDNA	0.00334	44.1142	37	0.286963
ONC159391_W00	cfDNA	0.00165513	37.9136	38	0.314592
ONC195262_W00	cfDNA	0.0988	43.8253	40	0.197616
ONC195262_W12	cfDNA	0.0682	29.5143	28	0.274661
ONC195262_W03	cfDNA	0.0536	29.2969	28	0.270944
ONC194658_W00	cfDNA	0.0087	50.2668	51	0.284408
ONC193018_W00	cfDNA	0.0065	45.8421	45	0.292107
ONC182745_W00	cfDNA	0.003	62.8426	64	0.258038
ONC179846_W00	cfDNA	0.0567167	44.9863	44	0.21543
ONC156389_W03	cfDNA	0.0461	42.5749	43	0.236939
ONC138111_W00	cfDNA	0.0426181	43.6745	44	0.299259
ONC152713_W00	cfDNA	0.025246	39.6994	40	0.295518
ONC143854_W00	cfDNA	0.0213826	38.7254	39	0.27634
ONC166941_W12	cfDNA	0.019	54.9848	45	0.286612
ONC170292_W00	cfDNA	0.0169199	40.6491	35	0.254141
ONC138111_W03	cfDNA	0.00981	54.6653	56	0.296514
ONC138111_W12	cfDNA	0.0091	47.8281	48	0.270227
ONC166813_W00	cfDNA	0.00697891	36.9647	36	0.284734
ONC166941_W00	cfDNA	0.00485013	38.6415	32	0.25662
ONC152713_W03	cfDNA	0.00364	46.3318	47	0.362898
ONC33279_W00	cfDNA	0.00302393	43.1162	44	0.228794
ONC157864_W00	cfDNA	0.00158109	31.77	23	0.223251
ONC195079_W00	cfDNA	0.00146698	41.4256	42	0.246772
ONC174333_W00	cfDNA	0.00145238	47.3103	48	0.275539
