## Supplemental Table 3 for "DirectHRD enables sensitive scar-based classification of homologous recombination deficiency (HRD)"

### Sheet: patients
participant	HRD	scarHRD_score	Analyzed_by_direcrHRD
05246_185	Pos	69	Y
05246_252	Pos	60	Y
05246_292	Pos	56	Y
05246_300	Neg	11	N
05246_303	Pos	52	Y
05246_306	Neg	21	N
05246_313	Neg	25	Y
05246_315	Neg	30	Y
05246_318	Pos	56	Y
05246_321	Pos	70	Y
05246_331	Neg	39	Y
05246_343	Neg	18	Y
05246_350	Neg	27	Y
05246_357	Neg	19	Y
05246_359	Pos	73	Y
05246_371	Pos	51	Y
05246_376	Neg	28	Y
05246_465	Pos	63	Y
05246_473	Pos	49	Y
05246_8	Neg	25	Y

### Sheet: samples
patient	library_type	Mean_coverage	Median_Coverage	Duplication_rate	ulp_wgs_ploidy	ulp_wgs_tumor_fraction	is_first_draw	wes_informed_tfx
05246_185	cfDNA	18.1694	18	0.382375	2.015	0.04696	TRUE	0.000364
05246_252	cfDNA	27.4988	27	0.377883	3.684	0.1807	TRUE	0.160273
05246_292	cfDNA	20.8616	20	0.374865	1.814	0.2252	TRUE	0.0737148
05246_300	cfDNA	3.7448	1	0.320814	1.884	0.4026	TRUE	0		excluded_due_to_QC
05246_303	cfDNA	19.4361	19	0.388616	1.765	0.4051	TRUE	0.20382
05246_306	cfDNA	18.5655	18	0.381992	1.998	0	TRUE	0
05246_313	cfDNA	17.1805	17	0.432914	2.283	0.2855	TRUE	0.0819902
05246_315	cfDNA	24.3097	24	0.410192	1.909	0.2528	TRUE	0.111206
05246_318	cfDNA	26.5513	24	0.350575	2.039	0.654	TRUE	0.304276
05246_321	cfDNA	24.1122	23	0.349562	2.917	0.2693	TRUE	0.238421
05246_331	cfDNA	17.2328	16	0.344039	1.875	0.3984	TRUE	0.281954
05246_343	cfDNA	27.0033	27	0.446276	2.018	0.3751	TRUE	0.37287
05246_350	cfDNA	16.0366	16	0.371112	2.091	0.03359	TRUE	0.0163599
05246_357	cfDNA	17.0417	17	0.355822	1.913	0.06843	TRUE	0.0383014
05246_359	cfDNA	16.753	16	0.400272	2.632	0.3357	TRUE	0.263798
05246_371	cfDNA	27.2703	25	0.337257	2.928	0.1718	TRUE	0.207186
05246_376	cfDNA	19.1181	17	0.355866	1.937	0.027	TRUE	0.00449944
05246_465	cfDNA	26.4559	26	0.338031	1.817	0.2455	TRUE	0.124839
05246_473	cfDNA	19.9646	17	0.327866	2.006	0.1501	TRUE	0.0961939
05246_8	cfDNA	17.2697	17	0.364657	2.234	0.1939	TRUE	0.178463
05246_185	Normal	9.35127	9	0.303522
05246_252	Normal	10.9416	11	0.3002
05246_292	Normal	11.6552	12	0.344585
05246_303	Normal	10.9611	11	0.307848
05246_318	Normal	8.43596	8	0.299512
05246_321	Normal	9.47469	9	0.302245
05246_357	Normal	10.6467	11	0.306611
05246_376	Normal	11.0843	11	0.291787
05246_8	Normal	10.94	11	0.315588
05246_300	Normal	8.66952	9	0.245925
05246_359	Normal	9.82469	10	0.265482
05246_371	Normal	11.2559	11	0.264288
05246_465	Normal	9.47395	9	0.260779
05246_473	Normal	11.476	11	0.287466
05246_306	Normal	6.88759	7	0.273647
05246_313	Normal	6.89347	7	0.271048
05246_315	Normal	6.29316	6	0.254265
05246_331	Normal	9.10741	9	0.279206
05246_343	Normal	6.88523	7	0.261521
05246_350	Normal	7.23858	7	0.265743
