## Supplemental Table 5 for "DirectHRD enables sensitive scar-based classification of homologous recombination deficiency (HRD)"

### Sheet: patients
patient	sigMA_hrdstatus(sig3)	scarHRD_score	scarHRD_hrdstatus	tumor stage
OC_NACT_A	TRUE	61	TRUE	IIIC
OC_NACT_B	TRUE	93	TRUE	IVB
OC_NACT_D	TRUE	73	TRUE	IVB
OC_NACT_F	FALSE	13	FALSE	IVA
OC_NACT_M	TRUE	90	TRUE	IIIC
OC_NACT_S	TRUE	84	TRUE	IIIC
OC_NACT_U	TRUE	73	TRUE	IIIC
OC_NACT_V	FALSE	38	FALSE	IVA
OC_NACT_W	FALSE	29	FALSE	IIIC
OC_NACT_X	TRUE	49	TRUE	IIIC

### Sheet: samples
sample_alias	sample_type	wgs_mean_coverage	wgs_median_coverage	Duplication_rate	ulp_tumor_fraction	panel_mean_af
OC_NACT_A_WB_T1	Normal	26.7099	25	0.134584
OC_NACT_B_WB_T1	Normal	28.8255	27	0.142263
OC_NACT_D_WB_T1	Normal	24.4215	23	0.177018
OC_NACT_F_WB_T5	Normal	28.588	27	0.129221
OC_NACT_M_WB_T1	Normal	30.1352	29	0.143177
OC_NACT_S_WB_T1	Normal	23.5448	22	0.173004
OC_NACT_U_WB_T1	Normal	25.7642	24	0.11907
OC_NACT_V_WB_T1	Normal	26.237	25	0.127642
OC_NACT_W_WB_T1	Normal	33.9317	32	0.144899
OC_NACT_X_WB_T1	Normal	30.9684	29	0.132774
OC_NACT_A_PL_T1	cfdna	59.4095	58	0.150736	0.04245	0.012
OC_NACT_B_PL_T1	cfdna	45.017	42	0.119992	0.06433	0.03
OC_NACT_D_PL_T1	cfdna	66.1055	63	0.1358	0.05381	0.011
OC_NACT_F_PL_T1	cfdna	60.3171	56	0.144	0.02563	0.019
OC_NACT_M_PL_T1	cfdna	48.3496	43	0.171696	0.061	0.034
OC_NACT_S_PL_T1	cfdna	63.0318	55	0.13887	0.08478	0.022
OC_NACT_U_PL_T1	cfdna	68.5184	63	0.13475	0.03581	0.012
OC_NACT_V_PL_T1	cfdna	55.2109	46	0.153656	0.07147	0.062
OC_NACT_W_PL_T1	cfdna	56.9073	50	0.154239	0.03321	0.019
OC_NACT_X_PL_T1	cfdna	41.7675	37	0.150994	0.04685	0.014
