## Supplemental Table 6 for "DirectHRD enables sensitive scar-based classification of homologous recombination deficiency (HRD)"

### Sheet: DirectHRD_results
sample	dataset	HRDpred	HRDscore	ID6_prob	total_mhDel	use backup signature
ONC138111	tumor_biopsy_fullpurity	HRD-	0.35	0.197567	9	N
ONC143854	tumor_biopsy_fullpurity	HRD-	0.02	0.0513741	9	N
ONC147579	tumor_biopsy_fullpurity	HRD+	136.82	0.802147	218	N
ONC152713	tumor_biopsy_fullpurity	HRD-	0	0.000265716	12	N
ONC156134	tumor_biopsy_fullpurity	HRD+	41.94	0.830814	62	N
ONC156389	tumor_biopsy_fullpurity	HRD-	0.34	0.221974	7	N
ONC157864	tumor_biopsy_fullpurity	HRD-	0.62	0.128269	39	N
ONC159155	tumor_biopsy_fullpurity	HRD+	139.91	0.896459	178	N
ONC159391	tumor_biopsy_fullpurity	HRD+	66.21	0.837592	95	N
ONC161752	tumor_biopsy_fullpurity	HRD+	18.52	0.736382	35	N
ONC166813	tumor_biopsy_fullpurity	HRD-	0.01	0.0370876	8	N
ONC167203	tumor_biopsy_fullpurity	HRD+	34.22	0.77206	58	N
ONC170292	tumor_biopsy_fullpurity	HRD+	1.05	0.296873	12	N
ONC170658	tumor_biopsy_fullpurity	HRD+	78.62	0.811569	124	N
ONC171635	tumor_biopsy_fullpurity	HRD+	29	0.999928	29	Y
ONC172301	tumor_biopsy_fullpurity	HRD+	30.22	0.701043	62	N
ONC173793	tumor_biopsy_fullpurity	HRD+	58.23	0.763416	103	N
ONC174333	tumor_biopsy_fullpurity	HRD+	4.11	0.514023	16	N
ONC175142	tumor_biopsy_fullpurity	HRD+	81.74	0.71684	163	N
ONC176222	tumor_biopsy_fullpurity	HRD+	131.99	0.999948	134	N
ONC178033	tumor_biopsy_fullpurity	HRD+	1.25	0.569004	4	N
ONC179846	tumor_biopsy_fullpurity	HRD-	0.01	0.0407999	8	N
ONC181838	tumor_biopsy_fullpurity	HRD+	66.09	0.793916	107	N
ONC184454	tumor_biopsy_fullpurity	HRD+	108.12	0.875791	144	N
ONC192824	tumor_biopsy_fullpurity	HRD+	285.08	0.815266	440	N
ONC195700	tumor_biopsy_fullpurity	HRD+	142.67	0.76877	247	N
ONC33279	tumor_biopsy_fullpurity	HRD-	0.59	0.305597	7	N
ONC138111	tumor_biopsy_5%	HRD-	0.05	0.11445	4	N
ONC143854	tumor_biopsy_5%	HRD-	0	0.0422766	3	N
ONC147579	tumor_biopsy_5%	HRD+	26.62	0.898767	33	N
ONC152713	tumor_biopsy_5%	HRD-	0.02	0.0673824	5	N
ONC156134	tumor_biopsy_5%	HRD+	5.83	0.556987	19	N
ONC156389	tumor_biopsy_5%	HRD-	1e-05	0.5	0	N
ONC157864	tumor_biopsy_5%	HRD-	0.47	0.244665	8	N
ONC159155	tumor_biopsy_5%	HRD+	14.78	0.787003	24	N
ONC159391	tumor_biopsy_5%	HRD+	9.85	0.992544	10	N
ONC161752	tumor_biopsy_5%	HRD-	0.51	0.30185	6	N
ONC166813	tumor_biopsy_5%	HRD-	0.1	0.316661	1	N
ONC167203	tumor_biopsy_5%	HRD+	5.39	0.820614	8	N
ONC170292	tumor_biopsy_5%	HRD-	1e-05	0.5	0	N
ONC170658	tumor_biopsy_5%	HRD+	16.48	0.872004	22	N
ONC171635	tumor_biopsy_5%	HRD+	4.42	0.939864	5	N
ONC172301	tumor_biopsy_5%	HRD+	5.86	0.987914	6	N
ONC173793	tumor_biopsy_5%	HRD+	11.47	0.803778	18	N
ONC174333	tumor_biopsy_5%	HRD-	0.76	0.28153	10	N
ONC175142	tumor_biopsy_5%	HRD+	8.28	0.463274	39	N
ONC176222	tumor_biopsy_5%	HRD+	28.41	0.842955	41	N
ONC178033	tumor_biopsy_5%	HRD-	0.47	0.686047	1	N
ONC179846	tumor_biopsy_5%	HRD-	0	0.0237888	4	N
ONC181838	tumor_biopsy_5%	HRD+	2.19	0.461448	11	N
ONC184454	tumor_biopsy_5%	HRD+	17	0.999874	17	N
ONC192824	tumor_biopsy_5%	HRD+	89.49	0.915538	110	N
ONC195700	tumor_biopsy_5%	HRD+	21.82	0.7447	40	N
ONC33279	tumor_biopsy_5%	HRD-	0.22	0.348945	2	N
ONC138111	tumor_biopsy_2%	HRD-	0	0.00543409	1	N
ONC143854	tumor_biopsy_2%	HRD-	1e-05	0.5	0	N
ONC147579	tumor_biopsy_2%	HRD+	1.46	0.614938	4	N
ONC152713	tumor_biopsy_2%	HRD-	0.1	0.316661	1	N
ONC156134	tumor_biopsy_2%	HRD-	0.04	0.159241	2	N
ONC156389	tumor_biopsy_2%	HRD-	1e-05	0.5	0	N
ONC157864	tumor_biopsy_2%	HRD-	0.47	0.686047	1	N
ONC159155	tumor_biopsy_2%	HRD+	3.19	0.799194	5	N
ONC159391	tumor_biopsy_2%	HRD-	0.56	0.530654	2	N
ONC161752	tumor_biopsy_2%	HRD-	0.17	0.208624	4	N
ONC166813	tumor_biopsy_2%	HRD-	1e-05	0.5	0	N
ONC167203	tumor_biopsy_2%	HRD-	1e-05	0.5	0	N
ONC170292	tumor_biopsy_2%	HRD-	1e-05	0.5	0	N
ONC170658	tumor_biopsy_2%	HRD-	0.73	0.502318	3	N
ONC171635	tumor_biopsy_2%	HRD-	1e-05	0.5	0	N
ONC172301	tumor_biopsy_2%	HRD-	0.1	0.316661	1	N
ONC173793	tumor_biopsy_2%	HRD-	0.47	0.686047	1	N
ONC174333	tumor_biopsy_2%	HRD-	0	0.0510492	2	N
ONC175142	tumor_biopsy_2%	HRD+	1.46	0.613518	4	N
ONC176222	tumor_biopsy_2%	HRD+	3.26	0.902766	4	N
ONC178033	tumor_biopsy_2%	HRD-	1e-05	0.5	0	N
ONC179846	tumor_biopsy_2%	HRD-	0.1	0.316661	1	N
ONC181838	tumor_biopsy_2%	HRD-	0.1	0.161475	4	N
ONC184454	tumor_biopsy_2%	HRD-	0.66	0.469331	3	N
ONC192824	tumor_biopsy_2%	HRD+	11.44	0.976228	12	N
ONC195700	tumor_biopsy_2%	HRD-	0.65	0.404213	4	N
ONC33279	tumor_biopsy_2%	HRD-	1e-05	0.5	0	N
05246_185	metastatic_cfdna	HRD-	1e-05	NA	0	N
05246_252	metastatic_cfdna	HRD+	460.72	0.890403	599	N
05246_292	metastatic_cfdna	HRD+	57.73	0.698269	120	N
05246_300	metastatic_cfdna	HRD-	1e-05	NA	0	N
05246_303	metastatic_cfdna	HRD+	286.84	0.906016	359	N
05246_306	metastatic_cfdna	HRD-	0.24	0.355897	2	N
05246_313	metastatic_cfdna	HRD-	0.52	0.231565	10	N
05246_315	metastatic_cfdna	HRD-	0.57	0.186948	17	N
05246_318	metastatic_cfdna	HRD+	187.84	0.892877	243	N
05246_321	metastatic_cfdna	HRD+	268.66	0.838186	390	N
05246_331	metastatic_cfdna	HRD+	2.73	0.434745	15	N
05246_343	metastatic_cfdna	HRD-	0	9.92e-07	992	N
05246_350	metastatic_cfdna	HRD-	1e-05	NA	0	N
05246_357	metastatic_cfdna	HRD-	0.32	0.398524	2	N
05246_359	metastatic_cfdna	HRD+	126.92	0.869131	172	N
05246_371	metastatic_cfdna	HRD+	2.93	0.170933	106	Y
05246_376	metastatic_cfdna	HRD-	0.64	0.801712	1	N
05246_465	metastatic_cfdna	HRD+	204.37	0.801546	327	N
05246_473	metastatic_cfdna	HRD+	1.11	0.276665	15	N
05246_8	metastatic_cfdna	HRD-	0.02	0.0344661	20	N
ONC138111_W00	early-stage_cfdna	HRD-	0	0.00304156	10	N
ONC138111_W03	early-stage_cfdna	HRD-	0	0.00284395	12	N
ONC138111_W12	early-stage_cfdna	HRD-	0	0.0480379	3	N
ONC143854_W00	early-stage_cfdna	HRD-	0	0.00543409	1	N
ONC147579_W00	early-stage_cfdna	HRD+	8.14	0.527228	30	N
ONC152713_W00	early-stage_cfdna	HRD-	0.23	0.343349	2	N
ONC152713_W03	early-stage_cfdna	HRD-	0	0.00543409	1	N
ONC156389_W03	early-stage_cfdna	HRD-	0	0.0140957	2	N
ONC157864_W00	early-stage_cfdna	HRD-	0.64	0.801712	1	N
ONC159155_W00	early-stage_cfdna	HRD+	102.81	0.847432	146	N
ONC159155_W12	early-stage_cfdna	HRD+	12.94	0.684777	28	N
ONC159391_W00	early-stage_cfdna	HRD-	1e-05	NA	0	N
ONC161752_W00	early-stage_cfdna	HRD+	4.22	0.569671	13	N
ONC166813_W00	early-stage_cfdna	HRD-	0	0.00543409	1	N
ONC166941_W00	early-stage_cfdna	HRD-	0.24	0.355897	2	N
ONC166941_W12	early-stage_cfdna	HRD-	0.48	0.350427	4	N
ONC170292_W00	early-stage_cfdna	HRD-	0.47	0.686047	1	N
ONC170658_W00	early-stage_cfdna	HRD+	1.02	0.273169	14	N
ONC172301_W00	early-stage_cfdna	HRD+	41.84	0.652701	99	N
ONC173793_W00	early-stage_cfdna	HRD+	5.86	0.987914	6	N
ONC174333_W00	early-stage_cfdna	HRD-	0.01	0.0450351	6	N
ONC175142_W00	early-stage_cfdna	HRD+	104.39	0.754158	187	N
ONC176222_W00	early-stage_cfdna	HRD+	2.05	0.370859	15	N
ONC178033_W00	early-stage_cfdna	HRD-	0	0.0649387	2	N
ONC178033_W12	early-stage_cfdna	HRD-	0	0.0649387	2	N
ONC179846_W00	early-stage_cfdna	HRD-	0	7.29e-05	13	N
ONC181838_W12	early-stage_cfdna	HRD-	0.1	0.185104	3	N
ONC182745_W00	early-stage_cfdna	HRD-	0.26	0.230427	5	N
ONC184454_W00	early-stage_cfdna	HRD+	2.73	0.363237	21	N
ONC192824_W00	early-stage_cfdna	HRD+	153.38	0.824108	229	N
ONC193018_W00	early-stage_cfdna	HRD-	0.55	0.52493	2	N
ONC194658_W00	early-stage_cfdna	HRD+	2.98	0.411752	18	N
ONC195079_W00	early-stage_cfdna	HRD-	0	0.063135	1	N
ONC195262_W00	early-stage_cfdna	HRD+	9.5	0.458017	47	N
ONC195262_W03	early-stage_cfdna	HRD+	1	0.262848	15	N
ONC195262_W12	early-stage_cfdna	HRD+	8.38	0.812139	13	N
ONC33279_W00	early-stage_cfdna	HRD-	0.18	0.180439	6	N
108200_posttx138d	prostate	HRD-	0	0.0264351	4	N
108200_pretx530d	prostate	HRD-	0.06	0.155085	4	N
128311_posttx127d	prostate	HRD+	2.67	0.459312	14	N
128311_pretx1333d	prostate	HRD+	3.92	0.782129	6	N
384102_pretx78d	prostate	HRD+	2.11	0.396196	11	N
476703_pretx57d	prostate	HRD-	0.02	0.0226211	33	N
718458_pretx0d	prostate	HRD-	0.72	0.33478	9	N
566691_posttx26d	prostate	HRD-	0.4	0.142325	22	N
566691_pretx0d	prostate	HRD+	2.01	0.373401	17	N
653096_pretx0d	prostate	HRD+	74.3	0.545903	244	N
653096_posttx31d	prostate	HRD+	344.73	0.672164	745	N
646059_pretx6d	prostate	HRD+	144.42	0.713665	291	N
500560_pretx11d	prostate	HRD-	0	0.0212865	7	N
407120_pretx683d	prostate	HRD+	2.53	0.769822	5	N
407120_posttx489d	prostate	HRD+	5.72	0.540096	18	N
566240_pretx437d	prostate	HRD-	0.85	0.77811	2	N
752770_pretx0d	prostate	HRD+	241.88	0.753908	418	N
GENP2455-2	prostate	HRD+	80.24	0.850227	127	N
GENP2560-2	prostate	HRD+	94.72	0.742386	174	N
GENP3534-1	prostate	HRD+	3.24	0.362789	24	N
GENP4005-1	prostate	HRD-	0	0.0439395	0	N
RGENP1401_P2	prostate	HRD-	0.03	0.0370652	26	N
RGENP462_2	prostate	HRD+	239.93	0.78516	410	N
RGENP490_1	prostate	HRD+	347.23	0.735222	641	N
RGENP544_1	prostate	HRD-	0	0.000261614	23	N
OC_NACT_A	ovary	HRD+	3.18	0.664415	6	N
OC_NACT_B	ovary	HRD+	19.65	0.469594	69	N
OC_NACT_D	ovary	HRD+	2.92	0.526962	11	N
OC_NACT_F	ovary	HRD-	0.16	0.197049	5	N
OC_NACT_M	ovary	HRD+	65.26	0.736007	117	N
OC_NACT_S	ovary	HRD+	72.64	0.536766	212	N
OC_NACT_U	ovary	HRD+	8.25	0.543118	28	N
OC_NACT_V	ovary	HRD-	0.45	0.166742	19	N
OC_NACT_W	ovary	HRD+	4.5	0.759819	7	N
OC_NACT_X	ovary	HRD+	5.59	0.440833	18	N
