## Supplemental Table 7 for "DirectHRD enables sensitive scar-based classification of homologous recombination deficiency (HRD)"

### Sheet: CHORD_results
sample	dataset	p_BRCA1	p_BRCA2	p_hrd	hr_status	hrd_type	remarks_hr_status	remarks_hrd_type	p_BRCA1.5%	p_BRCA1.50%	p_BRCA1.95%	p_BRCA2.5%	p_BRCA2.50%	p_BRCA2.95%	p_hrd.5%	p_hrd.50%	p_hrd.95%
ONC138111	tumor_biopsy_fullpurity	0.002	0.01	0.012	HR_proficient	none			0	0.002	0.0066	0.0099	0.013	0.0819	0.0099	0.014	0.0885
ONC143854	tumor_biopsy_fullpurity	0.02	0.118	0.138	HR_proficient	none			0.016	0.02	0.0241	0.1078	0.12	0.128	0.1278	0.14	0.1442
ONC147579	tumor_biopsy_fullpurity	0.082	0.856	0.938	HR_deficient	BRCA2_type			0.0535	0.084	0.2073	0.6677	0.824	0.896	0.8719	0.908	0.9666
ONC152713	tumor_biopsy_fullpurity	0.002	0.058	0.06	HR_proficient	none			0	0.003	0.012	0.0359	0.068	0.1123	0.0359	0.074	0.1243
ONC156134	tumor_biopsy_fullpurity	0.022	0.786	0.808	HR_deficient	BRCA2_type			0.0159	0.021	0.0261	0.1339	0.773	0.8021	0.1579	0.795	0.8181
ONC156389	tumor_biopsy_fullpurity	0.012	0.076	0.088	HR_proficient	none			0.0039	0.018	0.053	0.0629	0.101	0.1788	0.0669	0.12	0.2318
ONC157864	tumor_biopsy_fullpurity	0.048	0.154	0.202	HR_proficient	none			0.0119	0.047	0.0722	0.0835	0.131	0.1728	0.0954	0.183	0.2412
ONC159155	tumor_biopsy_fullpurity	0.078	0.68	0.758	HR_deficient	BRCA2_type			0.0079	0.032	0.0801	0.144	0.684	0.8263	0.1778	0.764	0.8361
ONC159391	tumor_biopsy_fullpurity	0.022	0.12	0.142	HR_proficient	none			0.0159	0.025	0.0598	0.1116	0.124	0.1858	0.1277	0.143	0.2323
ONC161752	tumor_biopsy_fullpurity	0.084	0.588	0.672	HR_deficient	BRCA2_type			0.0116	0.062	0.0882	0.0675	0.638	0.6972	0.0791	0.689	0.7385
ONC166813	tumor_biopsy_fullpurity	0.002	0.012	0.014	HR_proficient	none			0	0	0.0106	0.0098	0.019	0.1001	0.0117	0.019	0.1107
ONC167203	tumor_biopsy_fullpurity	0.104	0.648	0.752	HR_deficient	BRCA2_type			0.014	0.065	0.11	0.1278	0.689	0.7947	0.1618	0.763	0.8127
ONC170292	tumor_biopsy_fullpurity	0.058	0.15	0.208	HR_proficient	none			0.0059	0.032	0.1024	0.0394	0.117	0.7132	0.0439	0.149	0.7969
ONC170658	tumor_biopsy_fullpurity	0.118	0.838	0.956	HR_deficient	BRCA2_type			0.0038	0.068	0.1882	0.1705	0.703	0.844	0.1885	0.786	0.939
ONC171635	tumor_biopsy_fullpurity	0.026	0.11	0.136	HR_proficient	none			0.0099	0.025	0.0322	0.0844	0.115	0.1322	0.0943	0.139	0.1602
ONC172301	tumor_biopsy_fullpurity	0.032	0.144	0.176	HR_proficient	none			0.0177	0.03	0.034	0.1297	0.137	0.152	0.155	0.166	0.1822
ONC173793	tumor_biopsy_fullpurity	0.07	0.176	0.246	HR_proficient	none			0.0219	0.072	0.1089	0.1354	0.25	0.6824	0.1593	0.335	0.7635
ONC174333	tumor_biopsy_fullpurity	0.08	0.17	0.25	HR_proficient	none			0.0178	0.074	0.0872	0.116	0.166	0.775	0.1378	0.241	0.851
ONC175142	tumor_biopsy_fullpurity	0.21	0.748	0.958	HR_deficient	BRCA2_type			0.0819	0.206	0.233	0.6178	0.749	0.9022	0.8487	0.955	0.9841
ONC176222	tumor_biopsy_fullpurity	0.022	0.142	0.164	HR_proficient	none			0.0199	0.065	0.0947	0.1295	0.19	0.6322	0.148	0.253	0.7155
ONC178033	tumor_biopsy_fullpurity	0.026	0.132	0.158	HR_proficient	none			0.026	0.028	0.032	0.1059	0.123	0.1341	0.136	0.15	0.1602
ONC179846	tumor_biopsy_fullpurity	0.004	0.068	0.072	HR_proficient	none			0	0.006	0.0102	0.012	0.08	0.1089	0.012	0.087	0.1191
ONC181838	tumor_biopsy_fullpurity	0.08	0.172	0.252	HR_proficient	none			0.0236	0.076	0.211	0.1238	0.169	0.7433	0.1479	0.253	0.8384
ONC184454	tumor_biopsy_fullpurity	0.064	0.798	0.862	HR_deficient	BRCA2_type			0.006	0.063	0.1062	0.7049	0.797	0.8661	0.8147	0.859	0.8778
ONC192824	tumor_biopsy_fullpurity	0.1	0.796	0.896	HR_deficient	BRCA2_type			0.0217	0.104	0.1761	0.699	0.808	0.9603	0.8087	0.907	0.9843
ONC195700	tumor_biopsy_fullpurity	0.11	0.808	0.918	HR_deficient	BRCA2_type			0.0855	0.104	0.1874	0.2838	0.803	0.8444	0.442	0.903	0.9401
ONC33279	tumor_biopsy_fullpurity	0.004	0.03	0.034	HR_proficient	none			0	0.006	0.0162	0.0099	0.047	0.1124	0.01	0.052	0.1286
ONC138111	tumor_biopsy_5%	0	0	0	cannot_be_determined	none	<1 indels		0	0	0.0141	0	0.004	0.0181	0	0.004	0.0282
ONC143854	tumor_biopsy_5%	0	0.002	0.002	cannot_be_determined	none	<1 indels		0	0	0	0	0	0.002	0	0	0.002
ONC147579	tumor_biopsy_5%	0.086	0.594	0.68	HR_deficient	BRCA2_type			0.066	0.083	0.0984	0.5758	0.61	0.6264	0.6696	0.69	0.7025
ONC152713	tumor_biopsy_5%	0	0	0	cannot_be_determined	none	<1 indels		0	0	0	0	0	0.002	0	0	0.002
ONC156134	tumor_biopsy_5%	0	0	0	cannot_be_determined	none	<1 indels		0	0	0	0	0	0.0042	0	0	0.0042
ONC156389	tumor_biopsy_5%	0	0	0	HR_proficient	none			0	0	0	0	0	0	0	0	0
ONC157864	tumor_biopsy_5%	0.016	0.012	0.028	cannot_be_determined	none	<1 indels		0	0.01	0.02	0	0.012	0.0181	0	0.022	0.038
ONC159155	tumor_biopsy_5%	0	0	0	HR_proficient	none			0	0	0	0	0	0.004	0	0	0.004
ONC159391	tumor_biopsy_5%	0.098	0.578	0.676	HR_deficient	BRCA2_type			0.0759	0.095	0.1082	0.5657	0.58	0.6026	0.6656	0.674	0.69
ONC161752	tumor_biopsy_5%	0.126	0.554	0.68	HR_deficient	BRCA2_type			0	0.106	0.1422	0	0.548	0.5841	0	0.67	0.6861
ONC166813	tumor_biopsy_5%	0	0	0	cannot_be_determined	none	<1 indels		0	0	0.0061	0	0	0	0	0	0.0061
ONC167203	tumor_biopsy_5%	0	0	0	cannot_be_determined	none	<1 indels		0	0	0.0121	0	0.002	0.0161	0	0.002	0.0242
ONC170292	tumor_biopsy_5%	0	0	0	cannot_be_determined	none	<1 indels		0	0	0.0046	0	0.001	0.018	0	0.001	0.0226
ONC170658	tumor_biopsy_5%	0	0	0	cannot_be_determined	none	<1 indels		0	0	0.0083	0	0	0.018	0	0	0.0206
ONC171635	tumor_biopsy_5%	0	0	0	cannot_be_determined	none	<1 indels		0	0	0	0	0	0.0001	0	0	0.0001
ONC172301	tumor_biopsy_5%	0	0	0	cannot_be_determined	none	<1 indels		0	0	0	0	0	0	0	0	0
ONC173793	tumor_biopsy_5%	0.01	0.012	0.022	cannot_be_determined	none	<1 indels		0	0.008	0.016	0	0	0.018	0	0.008	0.034
ONC174333	tumor_biopsy_5%	0	0	0	cannot_be_determined	none	<1 indels		0	0	0	0	0	0.002	0	0	0.002
ONC175142	tumor_biopsy_5%	0	0	0	cannot_be_determined	none	<1 indels		0	0	0	0	0	0.0001	0	0	0.0001
ONC176222	tumor_biopsy_5%	0	0	0	HR_proficient	none			0	0	0	0	0.001	0.0081	0	0.001	0.0081
ONC178033	tumor_biopsy_5%	0	0	0	cannot_be_determined	none	<1 indels		0	0	0	0	0	0.0001	0	0	0.0001
ONC179846	tumor_biopsy_5%	0	0.002	0.002	cannot_be_determined	none	<1 indels		0	0	0	0	0	0.0021	0	0	0.0021
ONC181838	tumor_biopsy_5%	0	0.012	0.012	cannot_be_determined	none	<1 indels		0	0	0.0065	0	0.002	0.018	0	0.002	0.0245
ONC184454	tumor_biopsy_5%	0.006	0	0.006	cannot_be_determined	none	<1 indels		0	0.003	0.0061	0	0	0	0	0.003	0.0061
ONC192824	tumor_biopsy_5%	0.004	0.02	0.024	cannot_be_determined	none	<1 indels		0	0.002	0.0061	0.0058	0.014	0.0201	0.0058	0.015	0.0241
ONC195700	tumor_biopsy_5%	0	0.002	0.002	cannot_be_determined	none	<1 indels		0	0	0	0	0.002	0.004	0	0.002	0.004
ONC33279	tumor_biopsy_5%	0	0	0	cannot_be_determined	none	<1 indels		0	0	0	0	0	0.0021	0	0	0.0021
ONC138111	tumor_biopsy_2%	0.006	0	0.006	cannot_be_determined	none	<1 indels		0	0.006	0.008	0	0	0	0	0.006	0.008
ONC143854	tumor_biopsy_2%	0	0	0	cannot_be_determined	none	<1 indels		0	0	0	0	0	0	0	0	0
ONC147579	tumor_biopsy_2%	0.008	0	0.008	cannot_be_determined	none	<1 indels		0	0.006	0.008	0	0	0.0005	0	0.006	0.0081
ONC152713	tumor_biopsy_2%	0	0	0	cannot_be_determined	none	<1 indels		0	0	0.006	0	0	0.0162	0	0	0.0184
ONC156134	tumor_biopsy_2%	0	0	0	cannot_be_determined	none	<1 indels		0	0	0.0002	0	0	0.0027	0	0	0.0029
ONC156389	tumor_biopsy_2%	0	0	0	cannot_be_determined	none	<1 indels		0	0	0.014	0	0	0.0161	0	0.002	0.03
ONC157864	tumor_biopsy_2%	0	0.002	0.002	cannot_be_determined	none	<1 indels		0	0	0	0	0	0.0021	0	0	0.0021
ONC159155	tumor_biopsy_2%	0	0	0	cannot_be_determined	none	<1 indels		0	0	0.0003	0	0	0.002	0	0	0.0022
ONC159391	tumor_biopsy_2%	0.098	0.558	0.656	HR_deficient	BRCA2_type			0.0659	0.098	0.1082	0.544	0.565	0.587	0.6498	0.656	0.6728
ONC161752	tumor_biopsy_2%	0.078	0.576	0.654	HR_deficient	BRCA2_type			0.0735	0.078	0.108	0.544	0.576	0.58	0.6419	0.654	0.656
ONC166813	tumor_biopsy_2%	0	0	0	cannot_be_determined	none	<1 indels		0	0	0.006	0	0	0.0044	0	0	0.0063
ONC167203	tumor_biopsy_2%	0.018	0.022	0.04	cannot_be_determined	none	<1 indels		0	0.004	0.018	0	0.002	0.022	0	0.008	0.0381
ONC170292	tumor_biopsy_2%	0	0	0	cannot_be_determined	none	<1 indels		0	0	0.006	0	0	0	0	0	0.006
ONC170658	tumor_biopsy_2%	0	0.002	0.002	cannot_be_determined	none	<1 indels		0	0	0	0.0019	0.002	0.002	0.0019	0.002	0.002
ONC171635	tumor_biopsy_2%	0	0	0	cannot_be_determined	none	<1 indels		0	0	0	0	0	0.002	0	0	0.002
ONC172301	tumor_biopsy_2%	0	0	0	cannot_be_determined	none	<1 indels		0	0	0.008	0	0	0.0241	0	0	0.0261
ONC173793	tumor_biopsy_2%	0	0	0	cannot_be_determined	none	<1 indels		0	0	0.0003	0	0	0	0	0	0.0003
ONC174333	tumor_biopsy_2%	0	0	0	cannot_be_determined	none	<1 indels		0	0	0	0	0	0.002	0	0	0.002
ONC175142	tumor_biopsy_2%	0.002	0.016	0.018	cannot_be_determined	none	<1 indels		0	0	0.018	0	0	0.022	0	0.004	0.04
ONC176222	tumor_biopsy_2%	0	0	0	HR_proficient	none			0	0	0	0	0	0.0041	0	0	0.0041
ONC178033	tumor_biopsy_2%	0	0	0	cannot_be_determined	none	<1 indels		0	0	0.0006	0	0	0	0	0	0.0006
ONC179846	tumor_biopsy_2%	0	0	0	cannot_be_determined	none	<1 indels		0	0	0.0003	0	0	0	0	0	0.0003
ONC181838	tumor_biopsy_2%	0	0	0	cannot_be_determined	none	<1 indels		0	0	0	0	0	0	0	0	0
ONC184454	tumor_biopsy_2%	0.008	0	0.008	cannot_be_determined	none	<1 indels		0	0.007	0.008	0	0	0	0	0.007	0.008
ONC192824	tumor_biopsy_2%	0.008	0	0.008	cannot_be_determined	none	<1 indels		0	0.001	0.008	0	0	0.0006	0	0.003	0.0083
ONC195700	tumor_biopsy_2%	0	0	0	cannot_be_determined	none	<1 indels		0	0	0.006	0	0	0.0101	0	0	0.0122
ONC33279	tumor_biopsy_2%	0	0	0	cannot_be_determined	none	<1 indels		0	0	0.006	0	0	0	0	0	0.006
05246_185	stage IV	0	0	0	HR_proficient	none			0	0	0	0	0	0	0	0	0
05246_252	stage IV	0	0.004	0.004	HR_proficient	none			0	0.006	0.1439	0	0.008	0.4571	0	0.014	0.6208
05246_292	stage IV	0.002	0.01	0.012	HR_proficient	none			0	0.002	0.01	0	0.005	0.014	0	0.01	0.0221
05246_300	stage IV	0	0	0	HR_proficient	none			0	0	0	0	0	0	0	0	0
05246_303	stage IV	0.224	0.44	0.664	HR_deficient	BRCA2_type			0.0417	0.178	0.2485	0.0627	0.43	0.5431	0.1044	0.665	0.7106
05246_306	stage IV	0	0	0	HR_proficient	none			0	0	0.0416	0	0	0.0933	0	0	0.1349
05246_313	stage IV	0	0	0	HR_proficient	none			0	0	0	0	0	0	0	0	0
05246_315	stage IV	0	0	0	HR_proficient	none			0	0	0.1101	0	0	0.177	0	0	0.2861
05246_318	stage IV	0.01	0.016	0.026	HR_proficient	none			0	0.015	0.1403	0	0.027	0.4926	0	0.041	0.6383
05246_321	stage IV	0	0.004	0.004	HR_proficient	none			0	0	0.0537	0	0	0.1105	0	0	0.1642
05246_331	stage IV	0	0.002	0.002	HR_proficient	none			0	0	0.0001	0.002	0.002	0.0022	0.002	0.002	0.0023
05246_343	stage IV	0	0	0	cannot_be_determined	none	Has MSI (>14000 indel.rep)		0	0	0	0	0	0	0	0	0
05246_350	stage IV	0	0	0	HR_proficient	none			0	0	0.176	0	0	0.4406	0	0.001	0.5878
05246_357	stage IV	0	0	0	HR_proficient	none			0	0	0	0	0	0	0	0	0
05246_359	stage IV	0.142	0.516	0.658	HR_deficient	BRCA2_type			0.1278	0.142	0.1676	0.3507	0.513	0.5323	0.4915	0.655	0.6661
05246_371	stage IV	0	0	0	HR_proficient	none			0	0	0.0001	0	0	0.002	0	0	0.002
05246_376	stage IV	0	0	0	HR_proficient	none			0	0	0.0007	0	0	0.0023	0	0	0.003
05246_465	stage IV	0	0	0	HR_proficient	none			0	0	0.0468	0	0	0.1166	0	0	0.1634
05246_473	stage IV	0	0	0	HR_proficient	none			0	0	0.0021	0	0	0.002	0	0	0.0041
05246_8	stage IV	0	0	0	HR_proficient	none			0	0	0.1401	0	0	0.448	0	0.001	0.5881
ONC138111_W00	early-stage breast	0.004	0.046	0.05	HR_proficient	none			0.0019	0.004	0.0201	0.042	0.054	0.0881	0.0439	0.06	0.0964
ONC138111_W03	early-stage breast	0.004	0.054	0.058	HR_proficient	none			0.004	0.011	0.0344	0.04	0.058	0.0862	0.044	0.077	0.1278
ONC138111_W12	early-stage breast	0.01	0.074	0.084	HR_proficient	none			0.004	0.01	0.0362	0.042	0.07	0.0921	0.046	0.081	0.1225
ONC143854_W00	early-stage breast	0.002	0.028	0.03	HR_proficient	none			0	0.001	0.002	0.018	0.029	0.0423	0.0199	0.031	0.0424
ONC147579_W00	early-stage breast	0.002	0.034	0.036	HR_proficient	none			0	0.002	0.021	0.0179	0.036	0.0712	0.0179	0.04	0.0903
ONC152713_W00	early-stage breast	0.004	0.046	0.05	HR_proficient	none			0.002	0.004	0.008	0.0338	0.04	0.0685	0.0359	0.044	0.0746
ONC152713_W03	early-stage breast	0.002	0.046	0.048	HR_proficient	none			0	0.004	0.0101	0.0333	0.043	0.0785	0.0372	0.046	0.0848
ONC156389_W03	early-stage breast	0.002	0.038	0.04	HR_proficient	none			0	0.002	0.0189	0.032	0.041	0.0685	0.0339	0.042	0.0874
ONC157864_W00	early-stage breast	0.002	0.03	0.032	HR_proficient	none			0.0019	0.002	0.0432	0.0199	0.03	0.0748	0.02	0.032	0.118
ONC159155_W00	early-stage breast	0.01	0.074	0.084	HR_proficient	none			0.008	0.011	0.0194	0.0618	0.076	0.1094	0.0698	0.086	0.1288
ONC159155_W12	early-stage breast	0.004	0.046	0.05	HR_proficient	none			0	0.004	0.02	0.0239	0.045	0.0683	0.0259	0.048	0.088
ONC159391_W00	early-stage breast	0	0.026	0.026	HR_proficient	none			0	0.002	0.0225	0.016	0.034	0.046	0.016	0.035	0.0647
ONC161752_W00	early-stage breast	0.002	0.03	0.032	HR_proficient	none			0	0.002	0.0848	0.0236	0.036	0.4513	0.0237	0.038	0.5505
ONC166813_W00	early-stage breast	0.006	0.054	0.06	HR_proficient	none			0.002	0.007	0.01	0.04	0.056	0.0721	0.044	0.064	0.0821
ONC166941_W00	early-stage breast	0.002	0.036	0.038	HR_proficient	none			0	0.002	0.004	0.0159	0.03	0.0481	0.0178	0.032	0.0501
ONC166941_W12	early-stage breast	0.002	0.028	0.03	HR_proficient	none			0	0.002	0.0291	0.0139	0.024	0.0607	0.014	0.025	0.0898
ONC170292_W00	early-stage breast	0.004	0.04	0.044	HR_proficient	none			0.002	0.004	0.0151	0.0338	0.04	0.0708	0.0358	0.044	0.084
ONC170658_W00	early-stage breast	0.004	0.036	0.04	HR_proficient	none			0	0.002	0.0101	0.0239	0.037	0.0543	0.024	0.039	0.0643
ONC172301_W00	early-stage breast	0.01	0.072	0.082	HR_proficient	none			0.0039	0.01	0.014	0.0518	0.07	0.0821	0.054	0.079	0.0901
ONC173793_W00	early-stage breast	0.002	0.034	0.036	HR_proficient	none			0	0.002	0.0422	0.022	0.04	0.1508	0.022	0.042	0.1928
ONC174333_W00	early-stage breast	0.016	0.082	0.098	HR_proficient	none			0.0119	0.015	0.0426	0.0638	0.076	0.0923	0.0739	0.091	0.1349
ONC175142_W00	early-stage breast	0.174	0.652	0.826	HR_deficient	BRCA2_type			0.1051	0.181	0.2069	0.5899	0.654	0.7775	0.7778	0.835	0.8826
ONC176222_W00	early-stage breast	0.004	0.044	0.048	HR_proficient	none			0.0019	0.002	0.0041	0.0337	0.042	0.0728	0.0357	0.043	0.0748
ONC178033_W00	early-stage breast	0.006	0.044	0.05	HR_proficient	none			0.002	0.006	0.0725	0.028	0.041	0.5597	0.032	0.046	0.6322
ONC178033_W12	early-stage breast	0.004	0.058	0.062	HR_proficient	none			0.0019	0.005	0.036	0.0377	0.049	0.0843	0.0398	0.053	0.1203
ONC179846_W00	early-stage breast	0.01	0.064	0.074	HR_proficient	none			0.0097	0.01	0.0407	0.0596	0.071	0.0952	0.0693	0.082	0.1359
ONC181838_W12	early-stage breast	0.028	0.048	0.076	HR_proficient	none			0	0.027	0.0341	0.0118	0.045	0.056	0.0138	0.074	0.084
ONC182745_W00	early-stage breast	0.008	0.066	0.074	HR_proficient	none			0.0019	0.006	0.024	0.0373	0.047	0.0656	0.0392	0.054	0.0872
ONC184454_W00	early-stage breast	0.01	0.062	0.072	HR_proficient	none			0.004	0.01	0.0148	0.0419	0.059	0.0806	0.0459	0.069	0.0954
ONC192824_W00	early-stage breast	0.008	0.078	0.086	HR_proficient	none			0.0059	0.006	0.012	0.0399	0.07	0.0861	0.044	0.078	0.0962
ONC193018_W00	early-stage breast	0.002	0.042	0.044	HR_proficient	none			0	0.004	0.0084	0.0297	0.036	0.0704	0.0316	0.039	0.0731
ONC194658_W00	early-stage breast	0.006	0.044	0.05	HR_proficient	none			0.002	0.008	0.0122	0.0319	0.052	0.0621	0.0339	0.061	0.0722
ONC195079_W00	early-stage breast	0.012	0.076	0.088	HR_proficient	none			0.008	0.016	0.0402	0.062	0.074	0.1003	0.0758	0.09	0.1441
ONC195262_W00	early-stage breast	0.008	0.08	0.088	HR_proficient	none			0.0039	0.008	0.0141	0.0494	0.079	0.1003	0.0515	0.087	0.1162
ONC195262_W03	early-stage breast	0.014	0.106	0.12	HR_proficient	none			0.002	0.016	0.0418	0.0459	0.083	0.1201	0.0479	0.099	0.1581
ONC195262_W12	early-stage breast	0.004	0.086	0.09	HR_proficient	none			0.002	0.006	0.0206	0.0497	0.085	0.0991	0.0517	0.09	0.1267
ONC33279_W00	early-stage breast	0.012	0.072	0.084	HR_proficient	none			0.002	0.015	0.0383	0.038	0.066	0.1041	0.0419	0.088	0.1325
108200_posttx138d	prostate	0.004	0.034	0.038	HR_proficient	none			0.0019	0.004	0.008	0.0296	0.038	0.0503	0.0315	0.042	0.0583
108200_pretx530d	prostate	0.004	0.034	0.038	HR_proficient	none			0.002	0.007	0.0101	0.028	0.047	0.0588	0.03	0.055	0.0685
128311_posttx127d	prostate	0.002	0.036	0.038	HR_proficient	none			0	0.003	0.0061	0.028	0.033	0.0482	0.028	0.034	0.0542
128311_pretx1333d	prostate	0.002	0.032	0.034	HR_proficient	none			0	0.004	0.008	0.032	0.036	0.0541	0.032	0.04	0.062
384102_pretx78d	prostate	0	0.024	0.024	HR_proficient	none			0	0	0.002	0.0199	0.024	0.0321	0.0199	0.024	0.0341
407120_posttx489d	prostate	0.002	0.036	0.038	HR_proficient	none			0	0.002	0.008	0.0279	0.032	0.052	0.028	0.035	0.0581
407120_pretx683d	prostate	0	0.034	0.034	HR_proficient	none			0	0	0.002	0.0177	0.03	0.0341	0.0196	0.03	0.036
476703_pretx57d	prostate	0.006	0.056	0.062	HR_proficient	none			0.0058	0.01	0.0366	0.0478	0.074	0.1105	0.05	0.086	0.1414
500560_pretx11d	prostate	0.002	0.036	0.038	HR_proficient	none			0.0019	0.002	0.0062	0.0298	0.035	0.0446	0.0317	0.037	0.0508
566240_pretx437d	prostate	0.004	0.038	0.042	HR_proficient	none			0.002	0.004	0.01	0.0339	0.038	0.0544	0.0359	0.042	0.0644
566691_posttx26d	prostate	0.004	0.042	0.046	HR_proficient	none			0.002	0.003	0.006	0.0338	0.042	0.0481	0.0358	0.047	0.052
566691_pretx0d	prostate	0	0.028	0.028	HR_proficient	none			0	0.002	0.0021	0.0258	0.033	0.0362	0.0258	0.034	0.0382
646059_pretx6d	prostate	0.166	0.574	0.74	HR_deficient	BRCA2_type			0.0793	0.126	0.181	0.1846	0.554	0.6919	0.304	0.701	0.8085
653096_posttx31d	prostate	0.104	0.762	0.866	HR_deficient	BRCA2_type			0.0845	0.098	0.1142	0.7431	0.766	0.8075	0.8296	0.872	0.8964
653096_pretx0d	prostate	0.054	0.088	0.142	HR_proficient	none			0.0099	0.066	0.1523	0.0398	0.174	0.461	0.0554	0.231	0.6187
718458_pretx0d	prostate	0	0.022	0.022	HR_proficient	none			0	0	0.002	0.0179	0.024	0.032	0.0179	0.024	0.0321
752770_pretx0d	prostate	0.022	0.062	0.084	HR_proficient	none			0.004	0.014	0.068	0.0439	0.062	0.1565	0.0499	0.076	0.2245
GENP2455-2	prostate	0.012	0.06	0.072	HR_proficient	none			0.004	0.01	0.0121	0.0398	0.059	0.0682	0.0438	0.07	0.0802
GENP2560-2	prostate	0.01	0.056	0.066	HR_proficient	none			0.002	0.008	0.0102	0.0377	0.054	0.0689	0.0397	0.063	0.0791
GENP3534-1	prostate	0	0.03	0.03	HR_proficient	none			0	0	0.0022	0.0258	0.032	0.0382	0.0258	0.032	0.0404
GENP4005-1	prostate	0.004	0.04	0.044	HR_proficient	none			0.002	0.004	0.0081	0.0318	0.04	0.0505	0.0338	0.044	0.0586
RGENP1401_P2	prostate	0	0.02	0.02	HR_proficient	none			0	0	0	0.0159	0.021	0.0301	0.0159	0.021	0.0301
RGENP462_2	prostate	0.168	0.636	0.804	HR_deficient	BRCA2_type			0.1134	0.151	0.1901	0.5978	0.624	0.705	0.7198	0.789	0.8261
RGENP490_1	prostate	0.1	0.33	0.43	HR_proficient	none			0.0524	0.082	0.1282	0.1091	0.232	0.5368	0.1615	0.315	0.6631
RGENP544_1	prostate	0.004	0.044	0.048	HR_proficient	none			0.002	0.004	0.0062	0.0359	0.044	0.06	0.0379	0.047	0.0662
OC_NACT_A_PL_T1_vs_WB	ovary	0.004	0.038	0.042	HR_proficient	none			0.0019	0.004	0.0081	0.0317	0.04	0.0586	0.0336	0.045	0.0667
RP-3265_OC_NACT_B_PL_T1_vs_WB	ovary	0.01	0.058	0.068	HR_proficient	none			0.01	0.012	0.0142	0.0598	0.065	0.0784	0.0698	0.078	0.0926
RP-3265_OC_NACT_D_PL_T1_vs_WB	ovary	0.008	0.054	0.062	HR_proficient	none			0.0058	0.01	0.014	0.0413	0.056	0.0661	0.0471	0.066	0.0801
RP-3265_OC_NACT_F_PL_T1_vs_WB	ovary	0.008	0.048	0.056	HR_proficient	none			0.002	0.008	0.008	0.028	0.046	0.052	0.03	0.054	0.06
RP-3265_OC_NACT_M_PL_T1_vs_WB	ovary	0.008	0.056	0.064	HR_proficient	none			0.002	0.008	0.0121	0.0338	0.054	0.0721	0.0377	0.062	0.0842
RP-3265_OC_NACT_S_PL_T1_vs_WB	ovary	0.012	0.062	0.074	HR_proficient	none			0.0077	0.012	0.0143	0.0559	0.062	0.0721	0.0639	0.074	0.0845
RP-3265_OC_NACT_U_PL_T1_vs_WB	ovary	0.008	0.054	0.062	HR_proficient	none			0.002	0.008	0.026	0.05	0.057	0.0743	0.058	0.064	0.0941
RP-3265_OC_NACT_V_PL_T1_vs_WB	ovary	0.008	0.056	0.064	HR_proficient	none			0.004	0.008	0.012	0.036	0.054	0.0601	0.04	0.063	0.0721
RP-3265_OC_NACT_W_PL_T1_vs_WB	ovary	0.002	0.034	0.036	HR_proficient	none			0	0.002	0.008	0.026	0.034	0.0483	0.026	0.036	0.0563
RP-3265_OC_NACT_X_PL_T1_vs_WB	ovary	0.008	0.048	0.056	HR_proficient	none			0.0039	0.008	0.0101	0.0356	0.048	0.0602	0.0395	0.056	0.0703
