## Supplemental Table 8 for "DirectHRD enables sensitive scar-based classification of homologous recombination deficiency (HRD)"

### Sheet: first_plasms_w_pt_MyChoice
		All plasma	>=1% TFx
	HRD+	13	10
	HRD-	12	6
DirectHRD	PPV	10/10 (100%)	9/9 (100%)
	NPV	12/15 (80%)	6/7 (86%)
	Sens.	10/13 (77%)	9/10 (90%)
	Spec.	12/12 (100%)	6/6 (100%)
CHORD	PPV	1/1 (100%)	1/1 (100%)
	NPV	12/24 (50%)	6/15 (40%)
	Sens.	1/13 (8%)	1/10 (10%)
	Spec.	12/12 (100%)	6/6 ( 100%)
