## Supplemental Table 9 for "DirectHRD enables sensitive scar-based classification of homologous recombination deficiency (HRD)"

### Sheet: Sheet1
		All plasma	>=1% TFx
	HRD+	16	9
	HRD-	7	3
DirectHRD	PPV	10/10 (100%)	8/8 (100%)
	NPV	7/13 (54%)	3/4 (75%)
	Sens.	10/16 (63%)	8/9 (88%)
	Spec.	7/7 (100%)	3/3 (100%)
CHORD	PPV	0/0 (NA)	0/0 (NA)
	NPV	7/23 (30%)	3/12 (25%)
	Sens.	0/16 (0%)	0/9 (0%)
	Spec.	7/7 (100%)	3/3 ( 100%)
